# Longitudinal neuromelanin changes in prodromal and early Parkinson’s disease in humans and rat model

**DOI:** 10.1101/2024.10.22.619619

**Authors:** Jean-Baptiste Pérot, Anthony Ruze, Rahul Gaurav, Sana Rebbah, Capucine Cadin, Arnaud Le Troter, Lucas Soustelle, Laura Mouton, Romain Valabrègue, Annabelle Parent, Graziella Mangone, François-Xavier Lejeune, Isabelle Arnulf, Jean-Christophe Corvol, Marie Vidailhet, Mathieu D. Santin, Miquel Vila, Stéphane Lehéricy

## Abstract

Studies in animal models of Parkinson’s disease (PD) suggested that the accumulation of the neuromelanin (NM), a pigment contained in nigral dopaminergic neurons, could trigger neurodegeneration above a pathogenic threshold. Here we investigated this hypothesis using NM-sensitive MRI in rodents and in patients with isolated rapid eye movement sleep disorders (iRBD) subjects, a prodromal phase of parkinsonism, and early PD. We first combined NM-sensitive MRI and histology to study NM accumulation and neurodegeneration in a humanized rat model of PD. NM-MRI signal changes were biphasic with an initial increase due to the accumulation of NM in dopaminergic neurons, followed signal decrease due to neurodegeneration. In healthy subjects and patients with iRBD, NM-MRI signal increased initially and then decreased similarly as in rodents after reaching a similar maximum signal intensity in both groups. In early PD and converted iRBD patients, NM-MRI signal drop was greater than in healthy individuals. Results in animals and humans show that NM-sensitive MRI is a marker of the intracellular NM accumulation up to a threshold then of neuronal degeneration beyond this threshold and agree with the hypothesis of a pathogenic threshold of NM triggering neurodegeneration.
