## Supporting Data for "Longitudinal neuromelanin changes in prodromal and early Parkinson’s disease in humans and rat model"

### Sheet: Fig 2
Rats	Timepoint	OD NM intracell	count NM extracell	Ratio total TH+ neurons
18	1mpi	30.2402	1773.6	69.8347
33	1mpi	34.564	1832.57	114.815
39	1mpi	35.9034	1951	50.2326
14	2mpi	36.7235	752	12.99
18	2mpi	43.115	3101	130.909
20	2mpi
21	2mpi	42.0181	3170	97.2477
22			2011	75
35	2mpi	47.3166
36	2mpi	48.3656	4006.29	79.0123
9	4mpi	47.4521
10	4mpi	47.7237	2586.67	34.2569
19	4mpi	49.1849	3322.8	37.577
20	4mpi	58.2315	3116	25.8865
23	4mpi	52.7169
24	4mpi	50.6146
27	4mpi	43.597
1	8mpi	67.4234	2220	11.4286
2	8mpi	55.9571
5	8mpi	51.1739	2080.5	8.51064
33	8mpi	49.7185	3595.2	8.09969
34	8mpi	62.8703	4268	48.6842
37	8mpi	58.5153	2944	36.5145
38	8mpi	63.0723	2667	38.5

### Sheet: Fig 3
Rats	Timepoint	T1w left	T1w right	T1w noise	CNR
4	BL	15.7461	16.7034	0.643425	1.48786
5	BL	15.772	15.3382	0.742932	-0.583924
8	BL	15.2769	14.5313	0.649411	-1.14816
9	BL	17.4854	16.8456	0.683419	-0.93608
10	BL	16.1236	16.9059	0.662699	1.18034
14	BL	11.381	13.0428	0.637998	2.60473
16	BL	15.9296	15.8404	0.636477	-0.140267
18	BL	14.2729	15.0471	0.696028	1.11229
21	BL	13.807	13.6626	0.629431	-0.229505
22	BL	12.2353	12.5415	0.634876	0.482249
23	BL	11.7773	12.7176	0.660359	1.42388
25	BL	13.7843	13.8516	0.719093	0.0936
27	BL	14.1756	14.6631	0.658523	0.740284
28	BL	13.2587	13.2977	0.782159	0.0498974
29	BL	12.6312	12.8191	0.656192	0.286461
30	BL	12.0563	12.4491	0.661803	0.593489
32	BL	13.3308	13.7426	0.637293	0.646161
33	BL	15.0194	14.5281	0.684086	-0.718095
34	BL	13.3026	13.7862	0.657489	0.735512
35	BL	15.3813	16.1996	0.696344	1.17508
36	BL	15.6606	15.0281	0.627916	-1.00728
37	BL	13.8786	13.5686	0.726682	-0.426588
38	BL	12.9839	12.6486	0.641365	-0.522745
39	BL	12.5653	12.8744	0.673316	0.459135
40	BL	15.4575	14.4535	0.634123	-1.58336
1	1mpi	12.035	13.2961	0.640628	1.96858
2	1mpi	12.657	14.1919	0.696368	2.20413
5	1mpi	11.8103	12.767	0.64115	1.49224
9	1mpi	10.9531	12.566	0.645383	2.49904
10	1mpi	8.93418	10.7569	0.712875	2.55686
14	1mpi	10.9789	13.6116	0.636776	4.13455
16	1mpi	10.6226	13.0039	0.638672	3.72853
18	1mpi	10.5774	12.9994	0.647939	3.73804
21	1mpi	11.963	14.8792	0.638254	4.56907
22	1mpi	11.9207	13.2521	0.615208	2.16408
23	1mpi	10.7844	12.9919	0.607103	3.63621
25	1mpi	11.4746	13.4696	0.633382	3.14973
27	1mpi	10.8755	12.2306	0.638689	2.12167
28	1mpi	11.2987	12.6336	1.64535	0.811317
29	1mpi	12.2428	13.4034	0.700399	1.65707
30	1mpi	12.54	15.2209	0.578762	4.63219
32	1mpi	11.5906	12.738	0.907429	1.2645
33	1mpi	12.2179	15.4912	0.594822	5.50302
34	1mpi	11.4177	13.8203	0.691132	3.47628
35	1mpi	11.7945	14.2789	0.62261	3.99024
36	1mpi	10.9965	12.2626	0.65559	1.93132
37	1mpi	14.1897	15.5675	0.613413	2.24605
38	1mpi	15.0267	17.5888	0.632243	4.05242
39	1mpi	12.9192	14.5721	0.653198	2.53058
40	1mpi	12.0663	13.8439	0.675287	2.63236
1	2mpi	10.1154	11.7068	0.722546	2.20251
2	2mpi	11.0415	12.9924	0.64288	3.03454
14	2mpi	10.7919	12.9331	0.600822	3.56382
18	2mpi	11.5862	13.3875	1.19657	1.50545
20	2mpi	10.834	12.7046	1.00276	1.86541
21	2mpi	11.369	13.1858	0.64912	2.79887
23	2mpi	11.898	14.1933	0.937015	2.44957
24	2mpi	12.3957	12.7168	0.653291	0.491527
27	2mpi	9.33887	10.4153	0.770617	1.39682
28	2mpi	11.8676	13.2945	0.635436	2.24553
30	2mpi	12.5393	13.3136	0.637138	1.21524
33	2mpi	11.1264	13.0703	0.64563	3.01096
34	2mpi	11.1252	14.4614	0.647566	5.15193
35	2mpi	10.9222	12.9524	1.33742	1.51801
36	2mpi	9.9453	10.8172	0.702355	1.24139
37	2mpi	11.461	12.763	0.664654	1.95891
1	4mpi	8.97671	8.97177	0.743051	-0.00665124
2	4mpi	11.7872	13.4061	0.68842	2.35164
5	4mpi	12.2221	13.7972	0.656933	2.39761
9	4mpi	10.8253	12.2926	0.650227	2.25666
10	4mpi	8.85373	11.0424	0.773971	2.82779
20	4mpi	8.81703	9.46527	1.44	0.450167
24	4mpi	12.0862	12.1973	0.748975	0.148399
33	4mpi	11.3585	12.1385	0.666227	1.1708
34	4mpi	10.6224	11.3205	1.008	0.692551
38	4mpi	11.0196	11.5044	0.814869	0.594855
1	8mpi	12.0186	12.4802	0.6523	0.707591
2	8mpi	12.5852	13.4709	0.7095	1.24822
33	8mpi	11.8975	12.6104	0.7285	0.978647
34	8mpi	14.0353	15.8233	0.6671	2.6803
37	8mpi	12.087	12.8853	0.6397	1.24782
38	8mpi	12.4583	12.1301	0.8013	-0.409572

### Sheet: Fig 4
Rats	Timepoint	R1 Left	R1 Right	Var R1	MTR Left	MTR Right	Var MTR	MPF Left	MPF Right	Var MPF
4	BL	0.49129	0.488506	-0.0056668	0.312577	0.32219	0.0307544	0.0620039	0.0637412	0.0280197
5	BL	0.343188	0.341955	-0.00359372	0.349021	0.354543	0.0158208	0.0576543	0.056809	-0.0146624
8	BL	0.462944	0.459345	-0.00777528	0.352115	0.338917	-0.0374815	0.0748028	0.067935	-0.0918122
9	BL	0.470511	0.531509	0.129641	0.329857	0.317946	-0.0361111	0.0693841	0.0650472	-0.0625048
10	BL	0.442655	0.452292	0.021772	0.350034	0.337537	-0.0357029	0.0714157	0.0680282	-0.0474336
14	BL	0.4944	0.52657	0.0650688	0.351299	0.336827	-0.0411963	0.0783931	0.0725475	-0.0745678
16	BL				0.421613	0.246012	-0.416498
18	BL	0.515563	0.528493	0.0250787	0.335721	0.342282	0.0195414	0.0745717	0.0758579	0.017248
19	BL	0.385378	0.387766	0.0061962	0.373576	0.363836	-0.0260736	0.0753674	0.07564	0.00361692
20	BL				0.558781	0.565014	0.0111549
21	BL	0.499586	0.447737	-0.103785	0.329982	0.364308	0.104025	0.0704222	0.0734008	0.042296
22	BL	0.437073	0.430492	-0.0150564	0.350813	0.355097	0.0122104	0.0734095	0.072718	-0.00941975
23	BL	0.433326	0.467993	0.0800011	0.323913	0.309721	-0.0438135	0.0681602	0.0652233	-0.043087
24	BL				0.435667	0.427093	-0.0196804
25	BL	0.446745	0.446582	-0.000364491	0.357746	0.339982	-0.0496551	0.0741654	0.0665079	-0.103249
27	BL				0.312033	0.27062	-0.13272
28	BL	0.477554	0.476552	-0.00209868	0.325617	0.329667	0.0124378	0.0683734	0.0681589	-0.00313737
29	BL	0.467458	0.437309	-0.0644947	0.364885	0.35878	-0.0167307	0.0827669	0.076395	-0.0769863
30	BL	0.538246	0.538629	0.00071035	0.327225	0.329657	0.00743326	0.0710285	0.0706476	-0.00536171
32	BL	0.500567	0.51881	0.0364449	0.325159	0.340949	0.0485614	0.0710419	0.0738942	0.0401498
33	BL	0.492718	0.495689	0.00603131	0.353735	0.353363	-0.00105434	0.0804274	0.0795365	-0.0110762
34	BL	0.502656	0.487985	-0.0291884	0.318154	0.312951	-0.0163547	0.06512	0.0614584	-0.0562284
35	BL	0.541817	0.489851	-0.0959098	0.317339	0.331247	0.0438262	0.0715608	0.0689475	-0.0365187
36	BL	0.51351	0.559336	0.0892421	0.348143	0.313938	-0.0982484	0.0809431	0.0702724	-0.131829
37	BL	0.495951	0.488094	-0.0158433	0.340642	0.368001	0.0803177	0.0740606	0.0813628	0.0985985
38	BL	0.495318	0.47884	-0.0332679	0.325218	0.345528	0.0624503	0.0663863	0.0711108	0.0711673
39	BL	0.499714	0.513584	0.0277566	0.332115	0.335337	0.00970195	0.0696785	0.0681635	-0.0217427
40	BL	0.534294	0.503573	-0.0574974	0.316951	0.331628	0.0463093	0.0727441	0.0712288	-0.0208305
1	1mpi	0.465392	0.573193	0.231635	0.372959	0.297811	-0.201491	0.0857114	0.0679866	-0.206796
2	1mpi	0.479029	0.515638	0.0764251	0.35116	0.338017	-0.0374298	0.0788031	0.0761065	-0.0342199
5	1mpi	0.511147	0.525806	0.0286794
9	1mpi	0.496538	0.585258	0.178676	0.303138	0.246914	-0.185474	0.0669056	0.0531644	-0.205383
10	1mpi				0.359572	0.378373	0.0522869	0.083586	0.0832411	-0.00412628
14	1mpi	0.493474	0.546539	0.107534	0.321246	0.27061	-0.157623	0.0724497	0.063505	-0.123461
16	1mpi	0.554901	0.571688	0.0302516				0.0682092	0.0839745	0.231131
18	1mpi	0.483956	0.50332	0.0400113	0.385076	0.382355	-0.00706774	0.0861581	0.0863475	0.00219829
20	1mpi	0.464978	0.560647	0.20575	0.338867	0.299519	-0.116115	0.0667458	0.0612099	-0.0829397
21	1mpi	0.462085	0.527122	0.140748	0.340673	0.303745	-0.108398	0.071663	0.063833	-0.109261
22	1mpi	0.455733	0.543057	0.191613	0.340883	0.335607	-0.0154789	0.0758826	0.0766683	0.0103541
25	1mpi				0.264341	0.317897	0.202602	0.0587131	0.0644087	0.0970074
28	1mpi	0.480898	0.546873	0.137193	0.358115	0.319024	-0.109157	0.0758145	0.0694202	-0.0843425
29	1mpi	0.485876	0.621315	0.278752	0.314304	0.280862	-0.1064	0.0705246	0.0678179	-0.0383798
32	1mpi				0.28223	0.385557	0.366108	0.0601317	0.0797208	0.325771
33	1mpi	0.531811	0.614193	0.154907	0.285524	0.264124	-0.0749507	0.0659815	0.0653262	-0.00993136
34	1mpi	0.481873	0.595303	0.235396	0.345869	0.292174	-0.155247	0.0750296	0.0673287	-0.102639
35	1mpi	0.467382	0.511382	0.0941404	0.354161	0.31472	-0.111367	0.0776207	0.0686312	-0.115812
38	1mpi	0.486602	0.523074	0.0749514	0.300691	0.313967	0.044151	0.0628571	0.0686585	0.0922942
39	1mpi				0.32852	0.336789	0.0251725	0.0749624	0.0773494	0.0318427
40	1mpi	0.516539	0.532156	0.0302337	0.325959	0.328958	0.00919988	0.0723797	0.0733978	0.0140665
1	2mpi	0.466687	0.542814	0.163123	0.401412	0.341208	-0.14998	0.091367	0.0760322	-0.167837
2	2mpi	0.488679	0.561352	0.148712	0.378894	0.349347	-0.0779824	0.0852337	0.0818609	-0.0395715
14	2mpi	0.484115	0.540128	0.115702
18	2mpi	0.481333	0.525602	0.0919716	0.340053	0.343042	0.00878778	0.0774468	0.0786174	0.0151147
20	2mpi	0.514829	0.523942	0.0177012	0.338482	0.360811	0.0659698	0.0752169	0.0807012	0.0729137
21	2mpi	0.36462	0.417854	0.145997	0.446146	0.443262	-0.00646537	0.0953288	0.0978379	0.0263197
24	2mpi				0.245139	0.270679	0.104187	0.0653283	0.0652853	-0.000659152
27	2mpi	0.424324	0.459573	0.083073	0.392734	0.41895	0.066752	0.0788861	0.0948373	0.202206
28	2mpi	0.512077	0.545368	0.0650111	0.322524	0.326946	0.0137118	0.0718388	0.0733109	0.0204928
30	2mpi	0.45167	0.588217	0.302315	0.2712	0.274707	0.0129331	0.0537082	0.0628418	0.170061
33	2mpi	0.465144	0.581211	0.24953	0.363574	0.324931	-0.106287	0.0788216	0.0741218	-0.0596253
34	2mpi	0.483774	0.634249	0.311045	0.340612	0.311449	-0.0856194	0.0723918	0.0751052	0.0374818
35	2mpi	0.491867	0.543374	0.104719	0.3519	0.319848	-0.0910832	0.0789279	0.0720069	-0.0876881
36	2mpi	0.504454	0.580152	0.15006	0.389886	0.342199	-0.122309	0.0899557	0.0805844	-0.104177
37	2mpi	0.49717	0.53315	0.0723707	0.344108	0.34807	0.0115138	0.0769131	0.0787832	0.0243143
1	4mpi	0.528009	0.534085	0.0115078	0.366608	0.372648	0.0164734	0.0828221	0.0810999	-0.020795
2	4mpi	0.496562	0.58745	0.183034	0.36824	0.341617	-0.0722983	0.0848392	0.0791843	-0.0666539
5	4mpi				0.285781	0.405121	0.417594	0.0703248	0.0938687	0.334788
9	4mpi				0.302331	0.357245	0.181636	0.0740645	0.0796426	0.0753145
10	4mpi	0.528907	0.533236	0.00818408	0.383882	0.33347	-0.131321	0.0893694	0.0723296	-0.190667
20	4mpi	0.570755	0.608148	0.0655158	0.329185	0.333051	0.0117452	0.0715635	0.0744768	0.0407098
27	4mpi				0.370084	0.367365	-0.00734682	0.0749532	0.072074	-0.0384137
33	4mpi	0.479883	0.558	0.162783	0.343596	0.351952	0.0243195	0.0731234	0.080218	0.0970217
34	4mpi	0.533374	0.540957	0.0142161	0.373391	0.368254	-0.0137569	0.0880947	0.0868334	-0.0143172
38	4mpi	0.516201	0.560864	0.0865237	0.328325	0.33847	0.0309012	0.0699688	0.0758953	0.0847028
1	8mpi	0.540866	0.54338	0.00464848	0.376744	0.391849	0.0400938	0.0930769	0.0907304	-0.02521
2	8mpi	0.578217	0.612043	0.0585005	0.392519	0.363029	-0.0751301	0.0989813	0.0865576	-0.125515
33	8mpi	0.492901	0.547097	0.109954	0.389762	0.36525	-0.0628896	0.0973308	0.0850423	-0.126255
34	8mpi	0.506484	0.560613	0.106873	0.418044	0.360785	-0.136969	0.0982459	0.0730896	-0.256054
37	8mpi	0.507713	0.606626	0.194822	0.373131	0.35191	-0.0568727	0.0898363	0.0828296	-0.0779934
38	8mpi				0.367997	0.35711	-0.0295848	0.0811487	0.0817543	0.00746224

### Sheet: Fig 5
Rats	Timepoint	QSM_Left	QSM_Right	DiffQSM	R2* Left	R2* Right	Var R2*	R2 Left	R2 Right	Var R2
4	BL	-0.00480462	0.000962996	0.00576762	36.2071	38.2795	0.0572389	24.2438	23.3655	-0.0362305
5	BL	0.00590651	0.0066869	0.00078039	33.8072	33.7322	-0.0022188	24.0251	23.6436	-0.015878
8	BL	0.00163446	0.00359813	0.00196367	36.7612	35.8332	-0.0252431	23.2541	24.3872	0.0487299
9	BL	0.00483703	0.00343221	-0.00140482	34.5132	38.867	0.126148	24.1291	23.9793	-0.00620874
10	BL	0.00497318	0.00323211	-0.00174107	37.0858	37.5236	0.0118061	23.7151	23.3509	-0.0153568
14	BL				33.6099	34.0779	0.0139254	21.3974	22.5861	0.0555512
18	BL	-0.00835319	0.00131663	0.00966982	38.8925	35.3289	-0.0916253
19	BL	-0.0106203	-0.0132707	-0.00265036	31.8165	32.5274	0.0223426
21	BL	0.000226819	0.000155311	-7.15084e-05	37.0663	33.2319	-0.103447
22	BL	-0.00101394	-0.000782385	0.000231557	33.2165	30.8761	-0.0704605	22.4327	22.0909	-0.015238
23	BL	-0.00722587	-0.00360278	0.00362309	33.9821	34.3873	0.0119233	21.4969	21.6498	0.00711192
25	BL	0.0057566	0.0053774	-0.000379191	32.0993	31.3446	-0.0235101
28	BL	0.002465	0.00466991	0.00220491	32.3948	33.5364	0.0352388
29	BL	0.00184442	0.00503088	0.00318646	35.1688	30.9746	-0.119259
30	BL	0.00423609	0.00984881	0.00561273	34.0624	32.873	-0.0349187
32	BL	-0.000943578	0.00156837	0.00251195	37.8136	35.4949	-0.0613185
33	BL	-0.00214123	-0.00232492	-0.000183691	37.3301	36.5526	-0.020829
34	BL	0.000463978	6.87438e-05	-0.000395234	33.5991	32.6538	-0.028134	22.3209	22.7447	0.0189875
35	BL	0.000575341	0.000834029	0.000258689	36.8555	43.2523	0.173562	23.433	23.8374	0.0172588
36	BL	0.000147879	7.63995e-06	-0.000140239	40.4899	40.0498	-0.0108693
37	BL	0.00581215	0.00806632	0.00225417	34.7216	35.553	0.0239466	22.8877	23.0995	0.00925077
38	BL	-3.65525e-05	0.00191138	0.00194793	31.7121	33.0043	0.0407486	22.0903	23.2311	0.0516439
39	BL	0.00563898	0.00127777	-0.00436121	32.306	33.7243	0.0439025
40	BL	-0.00187454	-0.00330596	-0.00143142	36.3799	39.802	0.0940668
1	1mpi	0.00294971	0.00259083	-0.000358879	38.344	46.0866	0.201926	24.1895	22.9789	-0.0500487
2	1mpi	0.000445492	0.00475007	0.00430458	36.5101	41.2172	0.128925
5	1mpi	0.0042583	0.013593	0.00933468	42.7422	47.4938	0.111169
9	1mpi	0.010849	0.00886816	-0.00198084	40.6109	40.035	-0.0141804
10	1mpi	0.0102456	0.00483686	-0.00540869	36.8153	36.2384	-0.0156692
14	1mpi	0.00271064	0.00080368	-0.00190696	61.6287	65.3834	0.0609239	20.3989	21.5142	0.0546727
16	1mpi	-0.00146307	0.0122838	0.0137469	37.8648	41.9602	0.10816	23.3863	24.2017	0.0348651
18	1mpi				44.9982	42.2236	-0.0616622
20	1mpi	0.00461694	0.00819183	0.0035749	44.3949	44.7795	0.00866289
21	1mpi	0.000317115	0.00848125	0.00816414	37.7667	40.7697	0.0795137	21.9268	23.3462	0.0647325
22	1mpi	-0.0022691	0.00801731	0.0102864	37.9007	39.355	0.0383705
23	1mpi	-0.00118453	0.00309659	0.00428112	54.4486	48.6064	-0.107297	23.5469	24.7693	0.0519139
25	1mpi	0.0102661	0.017239	0.00697294	45.0141	45.4008	0.00858987	20.9337	22.4846	0.0740856
28	1mpi	0.00239273	0.0128619	0.0104691	34.9597	36.348	0.0397097
29	1mpi	0.00275612	0.00515323	0.00239711	38.7124	44.9296	0.160601
30	1mpi	0.00317473	0.0091303	0.00595557				24.273	22.8771	-0.0575077
32	1mpi	0.00795244	0.020045	0.0120925
33	1mpi	0.00332344	0.0104248	0.00710136	42.8184	41.9519	-0.0202354
34	1mpi	0.00709965	0.0130306	0.00593095	34.6727	39.1764	0.12989	23.3605	24.7025	0.0574469
35	1mpi	-0.00240953	0.00601914	0.00842867	38.8534	40.9228	0.0532615	22.3344	22.794	0.0205814
36	1mpi							23.1494	25.036	0.0814971
37	1mpi							24.758	25.2159	0.018494
38	1mpi	0.010387	0.013433	0.00304597	36.2365	38.1036	0.0515231	24.587	25.0079	0.0171168
40	1mpi	-0.000655979	-0.000567655	8.83234e-05	38.9759	40.394	0.0363856
1	2mpi	0.00746977	0.0190914	0.0116216	33.1245	39.0182	0.177926
2	2mpi	0.00301435	0.00869617	0.00568182	35.6683	37.0809	0.0396034
4	2mpi
14	2mpi	-0.00138978	0.00792836	0.00931814	58.38	54.9182	-0.0592982	24.2751	23.26	-0.0418193
18	2mpi	0.00281617	0.011911	0.00909487	40.0842	41.5131	0.0356485
20	2mpi	0.00641304	0.0165439	0.0101309	38.5727	45.072	0.168494
21	2mpi	0.00832936	0.0207053	0.0123759	37.9253	42.0408	0.108517
23	2mpi							22.0111	22.7731	0.0346153
24	2mpi	-0.000371016	0.00439738	0.0047684	59.5548	63.2146	0.0614531	23.9722	24.2799	0.0128371
27	2mpi	0.00544402	0.00703354	0.00158952	41.8023	41.1049	-0.0166837
28	2mpi	0.00329816	0.0152965	0.0119983	38.8895	41.1944	0.0592698
30	2mpi	0.00722282	0.00155199	-0.00567083	51.597	47.9584	-0.0705189
33	2mpi	-0.00080595	0.0206232	0.0214292	40.1817	49.847	0.240539	22.6342	24.7846	0.0950035
34	2mpi	0.0037404	0.0121154	0.008375	35.7029	37.7042	0.0560563	22.225	23.3391	0.05013
35	2mpi	0.00149719	0.0155464	0.0140492	37.1015	40.9063	0.102551	22.5797	23.057	0.0211376
36	2mpi	0.0123321	0.017098	0.00476588	42.5561	46.7043	0.0974776
37	2mpi	0.00832668	0.0134128	0.00508607	38.198	39.455	0.0329079	21.7357	22.3178	0.026778
1	4mpi	0.0102066	0.0167281	0.00652156	39.9909	38.7461	-0.0311271
2	4mpi	0.000979882	0.00573367	0.00475379	42.8972	42.0065	-0.0207629
5	4mpi							24.0543	25.974	0.0798099
9	4mpi	0.0126941	0.0365188	0.0238246	40.6461	40.0505	-0.0146547
10	4mpi	0.0111323	0.025921	0.0147887	39.651	44.2952	0.117125	20.5332	21.7194	0.0577718
20	4mpi	0.00654562	0.0213745	0.0148289	40.7038	47.0297	0.155413
24	4mpi							23.5696	22.6017	-0.041066
27	4mpi	0.0021746	0.00493867	0.00276407	36.243	36.6726	0.0118516
33	4mpi	0.00644752	0.0219234	0.0154759	40.1793	45.7989	0.139863	22.7725	23.1575	0.0169059
34	4mpi	0.00507703	0.00648368	0.00140665	40.604	41.0767	0.0116416	22.9159	23.5369	0.0270999
38	4mpi	0.0167279	0.0204591	0.00373116	41.2502	39.0332	-0.0537463	20.4822	21.8976	0.0691011
1	8mpi	0.017611	0.0347254	0.0171145	45.1766	34.9628	-0.226086	23.5827	23.1621	-0.017831
2	8mpi	0.01291	0.0156624	0.00275242	41.1724	41.6367	0.0112758
33	8mpi	0.00305595	0.00788857	0.00483262	42.2313	46.3768	0.0981616	23.3791	23.8574	0.0204571
34	8mpi	0.0165679	0.0314672	0.0148993	33.5262	41.5607	0.239647	22.8347	25.3027	0.108079
37	8mpi	0.00647377	0.017608	0.0111342	38.9976	45.4363	0.165105	23.745	24.4885	0.0313136
38	8mpi	0.0123222	0.0247011	0.0123788	38.2289	38.0668	-0.00424117	24.0866	24.7339	0.0268762

### Sheet: Fig 6
Subject #	Disease duration (years)	Visit num	NM-MRI NSI	Rescaled age (years)	Sex	MDS-UPDRS III-ON	MDS-UPDRS III-OFF	Hoehn and Yahr scale	Group
1	2.72422	V1	97.8405	63.649	2	25	20	2	PD (n=145)
1	4.75027	V2	99.5216	65.6751	2	30	20	2	PD (n=145)
1	6.95428	V4	97.749	67.8791	2	39	31	2	PD (n=145)
2	0.161537	V1	100.133	61.0864	1	21	15	2	PD (n=145)
2	2.20675	V2	98.8005	63.1316	1	40	36	2	PD (n=145)
2	4.08496	V4	99.2163	65.0098	1	39	35	2	PD (n=145)
3	2.34912	V1	96.6279	63.274	1	37	29	2	PD (n=145)
3	4.26566	V2	97.9473	65.1905	1	57	53	2	PD (n=145)
5	0.969219	V1	98.542	61.8941	2	22	14	2	PD (n=145)
5	3.07741	V2	97.9227	64.0022	2	28	24	2	PD (n=145)
5	5.01585	V4	96.7827	65.9407	2	32	27	2	PD (n=145)
7	1.3142	V1	96.5674	62.239	1	23	22	2	PD (n=145)
7	3.32656	V2	96.8752	64.2514	1	42	44	2	PD (n=145)
7	5.42927	V4	95.5637	66.3541	1	46	39	2	PD (n=145)
8	3.00075	V1	99.8331	63.9256	2	29	30	2	PD (n=145)
8	5.01311	V2	98.0355	65.9379	2	36	25	2	PD (n=145)
8	7.70995	V4	96.8378	68.6348	2	38	37	2	PD (n=145)
9	0.689953	V1	96.9991	61.6148	1	27	23	3	PD (n=145)
9	2.68315	V2	96.6172	63.608	1	28	31	2	PD (n=145)
9	4.67087	V4	95.2939	65.5957	1	43	30	2	PD (n=145)
10	1.95213	V1	96.8526	62.877	1	32	29	2	PD (n=145)
10	3.96449	V2	99.8446	64.8893	1	56	55	2	PD (n=145)
10	6.62847	V4	98.9227	67.5533	1	34	33	2	PD (n=145)
11	1.22384	V1	98.3368	62.1487	2	28	22	3	PD (n=145)
11	3.25537	V2	99.6446	64.1802	2	38	33	2	PD (n=145)
11	5.68937	V4	99.7538	66.6142	2	36	34	2	PD (n=145)
12	0.662573	V1	99.6838	61.5874	2	22	18	2	PD (n=145)
12	2.70779	V2	99.4943	63.6326	2	31	28	2	PD (n=145)
12	4.62432	V4	97.9318	65.5492	2	34	32	2	PD (n=145)
13	1.84809	V1	98.4131	62.7729	2	21	16	2	PD (n=145)
13	3.99461	V2	98.242	64.9194	2	25	22	2	PD (n=145)
13	6.42861	V4	97.0796	67.3534	2	33	29	2	PD (n=145)
14	0.637932	V1	96.7106	61.5628	1	30	27	2	PD (n=145)
14	2.66946	V2	95.683	63.5943	1	31	27	2	PD (n=145)
15	0.238198	V1	100.203	61.163	1	35	31	2	PD (n=145)
15	2.36555	V2	100.2	63.2904	1	36	31	2	PD (n=145)
15	4.89538	V4	100.59	65.8202	1	39	36	2	PD (n=145)
16	0.676263	V1	97.6165	61.6011	1	29	26	2	PD (n=145)
16	2.68862	V2	98.247	63.6135	1	33	30	2	PD (n=145)
16	5.23214	V4	97.0425	66.157	1	37	34	2	PD (n=145)
19	0.314859	V1	99.7947	61.2397	2	20		2	PD (n=145)
19	2.38472	V2	92.034	63.3095	2	18	17	2	PD (n=145)
20	2.78719	V2	95.2713	63.712	1	47	38	2	PD (n=145)
20	5.08703	V4	97.3009	66.0119	1	47	44	2	PD (n=145)
22	0.416162	V1	99.2012	61.341	1	25	22	3	PD (n=145)
22	2.63934	V2	96.6101	63.5642	1	36	29	3	PD (n=145)
22	4.93371	V4	98.6914	65.8585	1	39	36	2	PD (n=145)
24	1.68655	V1	98.8916	62.6114	1	25	22	2	PD (n=145)
24	3.64142	V2	97.9673	64.5662	1	35	23	2	PD (n=145)
24	6.22326	V4	96.718	67.1481	1	27	24	2	PD (n=145)
25	1.51132	V1	97.2988	62.4362	1	29	24	2	PD (n=145)
25	3.59487	V2	101.22	64.5197	1	40	29	2	PD (n=145)
25	6.01518	V4	96.3881	66.94	1	44	43	2	PD (n=145)
26	1.67834	V1	98.3261	62.6032	1	40	38	2	PD (n=145)
26	3.86319	V2	99.6108	64.788	1	44	24	2	PD (n=145)
27	3.5319	V1	96.129	64.4567	2	23	12	2	PD (n=145)
27	5.67842	V2	96.0374	66.6033	2	19	15	2	PD (n=145)
27	8.07409	V4	94.4114	68.9989	2	23	19	2	PD (n=145)
28	1.11707	V1	98.8562	62.0419	1	30	24	2	PD (n=145)
28	3.16776	V2	98.3536	64.0926	1	34	24	2	PD (n=145)
28	5.19381	V4	94.8578	66.1186	1	33	30	2	PD (n=145)
29	0.736497	V1	98.3746	61.6613	1	16	14	2	PD (n=145)
29	2.99253	V2	97.7997	63.9174	1	25		2	PD (n=145)
29	4.96656	V4	98.0406	65.8914	1	38	33	2	PD (n=145)
30	4.92276	V2	96.7822	65.8476	1	45	34	2	PD (n=145)
31	0.175226	V1	102.099	61.1001	2	25	19	2	PD (n=145)
31	2.25877	V2	100.708	63.1836	2	32	21	2	PD (n=145)
31		V4	97.4484		2	0	0	0	PD (n=145)
32	1.17456	V1	97.9949	62.0994	1	30	25	2	PD (n=145)
32	3.14312	V2	97.6051	64.0679	1	25	21	2	PD (n=145)
32	5.27595	V4	97.5377	66.2008	1	25	24	2	PD (n=145)
34	0.440803	V1	99.6492	61.3656	1	17	18	2	PD (n=145)
34	2.44769	V2	99.8958	63.3725	1	27	25	2	PD (n=145)
35	0.544843	V1	99.6521	61.4697	1	31	31	2	PD (n=145)
35	2.72969	V2	99.614	63.6545	1	32	27	2	PD (n=145)
35	4.96656	V4	98.1494	65.8914	1	26	24	2	PD (n=145)
36	2.98158	V1	99.6576	63.9064	1	34	26	2	PD (n=145)
36	5.19929	V2	99.5541	66.1241	1	36	30	2	PD (n=145)
37	3.83033	V2	98.162	64.7552	2	28	24	2	PD (n=145)
40	0.451755	V1	98.8784	61.3766	1	14	14	2	PD (n=145)
40	2.61744	V2	98.5871	63.5423	1	24	21	2	PD (n=145)
40	5.00763	V4	97.1103	65.9325	1	25	21	2	PD (n=145)
42	0.490085	V1	98.7894	61.4149	2	26	25	2	PD (n=145)
42	2.59827	V2	98.2018	63.5231	2	30	22	2	PD (n=145)
42	4.89264	V4	98.7655	65.8175	2	32	23	2	PD (n=145)
43	0.605077	V1	100.591	61.5299	2	26	24	2	PD (n=145)
43	2.61744	V2	99.3815	63.5423	2	25	24	2	PD (n=145)
43	4.95561	V4	100.65	65.8804	2	33	30	2	PD (n=145)
45	0.380569	V1	92.7002	61.3054	1	29	27	2	PD (n=145)
45	2.40662	V2	99.6403	63.3315	1	44	35	2	PD (n=145)
45	4.70646	V4	99.6886	65.6313	1	40	35	2	PD (n=145)
46	2.6366	V1	96.7218	63.5614	1	20	18	2	PD (n=145)
46	4.63528	V2	96.0681	65.5601	1	38	29	2	PD (n=145)
46	7.03368	V4	96.5695	67.9585	1	34	26	2	PD (n=145)
47	0.643408	V1	92.4466	61.5682	1	22	26	2	PD (n=145)
48	0.399734	V1	97.0441	61.3246	1	23	19	2	PD (n=145)
48	2.54078	V2	97.9942	63.4656	1	30		2	PD (n=145)
48	4.80776	V4	93.5138	65.7326	1	34	32	2	PD (n=145)
51	2.86385	V1	99.2634	63.7887	1	36	29	2	PD (n=145)
51	4.80503	V2	98.7568	65.7299	1	38	26	2	PD (n=145)
51	7.18427	V4	98.6701	68.1091	1	29	25	2	PD (n=145)
55	2.97063	V1	96.8295	63.8955	2	19	21	2	PD (n=145)
55	4.90085	V2	96.1861	65.8257	2	24	14	2	PD (n=145)
55	7.21986	V4	96.386	68.1447	2	28	26	2	PD (n=145)
56	3.83855	V1	97.9118	64.7634	1	37		2	PD (n=145)
56	5.77698	V2	95.7987	66.7018	1	37	34	2	PD (n=145)
56	8.0823	V4	95.8469	69.0071	1	27	23	2	PD (n=145)
58	4.25745	V2	101.273	65.1823	1	34	27	2	PD (n=145)
63	0.881606	V1	100.291	61.8064	2	28	25	2	PD (n=145)
63	3.04181	V2	98.2723	63.9666	2	39	36	2	PD (n=145)
67	2.24235	V1	100.31	63.1672	2	21	14	2	PD (n=145)
67	4.3122	V2	99.1099	65.237	2	18	15	2	PD (n=145)
67	6.88857	V4	98.6878	67.8134	2	27	22	2	PD (n=145)
68	2.66672	V1	100.286	63.5916	2	43	37	2	PD (n=145)
68	5.33344	V2	98.4391	66.2583	2	37	29	2	PD (n=145)
68	6.71335	V4	97.4939	67.6382	2	31	27	2	PD (n=145)
69	5.16917	V2	97.9375	66.094	1	32	21	2	PD (n=145)
69	7.50734	V4	97.1128	68.4322	1	28	20	2	PD (n=145)
70	1.34431	V1	99.3874	62.2691	2	32	30	2	PD (n=145)
70	3.40048	V2	98.9386	64.3253	2	33	20	2	PD (n=145)
70	5.94947	V4	98.1551	66.8743	2	35	29	2	PD (n=145)
71	2.60101	V1	97.1421	63.5258	1	41	29	2	PD (n=145)
71	4.85705	V2	96.2109	65.7819	1	35	30	2	PD (n=145)
71	6.99261	V4	96.5358	67.9174	1	37	33	2	PD (n=145)
72	0.202605	V1	100.337	61.1274	2	27	22	2	PD (n=145)
72	2.31079	V2	98.9334	63.2356	2	25	23	2	PD (n=145)
72	4.16436	V4	98.3613	65.0892	2	20	21	2	PD (n=145)
74	3.90973	V1	99.002	64.8346	2	37	33	2	PD (n=145)
74	6.09458	V2	97.4479	67.0194	2	36	31	2	PD (n=145)
74	8.54775	V4	97.779	69.4726	2	32	28	2	PD (n=145)
76	1.09242	V1	100.092	62.0173	1	42	37	2	PD (n=145)
76	3.15681	V2	98.3872	64.0816	1	40	32	2	PD (n=145)
76	5.44296	V4	97.893	66.3678	1	32	26	2	PD (n=145)
77	4.6517	V2	98.3005	65.5765	1	35	25	2	PD (n=145)
77	6.95155	V4	98.8414	67.8764	1	36	26	2	PD (n=145)
79	2.1958	V1	98.8952	63.1206	1	62	41	2	PD (n=145)
79	4.20269	V2	97.9545	65.1275	1	49	39	2	PD (n=145)
79	6.75989	V4	97.5417	67.6847	1	49		3	PD (n=145)
80	0.279267	V1	98.6969	61.2041	2	22	19	2	PD (n=145)
80	2.28615	V2	98.1108	63.211	2	19	17	2	PD (n=145)
82	1.46478	V1	99.2497	62.3896	2	31	30	2	PD (n=145)
82	3.43881	V2	98.3525	64.3636	2	27	21	2	PD (n=145)
82	5.92483	V4	98.8736	66.8497	2	21	15	2	PD (n=145)
83	2.54899	V1	96.8078	63.4738	1	43	45	2	PD (n=145)
83	4.63801	V2	98.5933	65.5628	1	36	25	2	PD (n=145)
87	0.503775	V1	99.829	61.4286	1	34	35	2	PD (n=145)
87	2.51614	V2	97.894	63.441	1	18	18	2	PD (n=145)
87	5.10346	V4	98.1188	66.0283	1	25	22	2	PD (n=145)
88	2.50245	V1	96.4707	63.4273	2	43	43	2	PD (n=145)
88	4.43815	V2	95.7979	65.363	2	36	33	2	PD (n=145)
89	1.76869	V1	99.9392	62.6935	2	22	19	2	PD (n=145)
89	3.76736	V2	99.2779	64.6922	2	21	17	2	PD (n=145)
89	6.29171	V4	100.796	67.2165	2	18	16	2	PD (n=145)
92	0.22177	V1	100.483	61.1466	2	30	30	2	PD (n=145)
92	2.16295	V2	98.4555	63.0878	2	33	30	2	PD (n=145)
92	4.80503	V4	98.7731	65.7299	2	28	30	2	PD (n=145)
95	3.23894	V1	98.5705	64.1638	1	27	26	2	PD (n=145)
95	5.29511	V2	97.0094	66.2199	1	34	21	2	PD (n=145)
95	8.10694	V4	98.1042	69.0318	1	29	26	2	PD (n=145)
97	2.76802	V1	96.9555	63.6929	2	26	20	2	PD (n=145)
97	4.75574	V2	98.1984	65.6806	2	32	21	2	PD (n=145)
97	7.23355	V4	96.582	68.1584	2	24	18	2	PD (n=145)
101	1.56882	V1	99.9638	62.4937	1	28		2	PD (n=145)
101	3.65784	V2	98.6638	64.5827	1	37		2	PD (n=145)
103	0.271053	V1	99.5273	61.1959	1	35	30	2	PD (n=145)
103	2.60923	V2	98.0001	63.5341	1	38	33	2	PD (n=145)
103	4.78039	V4	88.7769	65.7052	1	27	24	2	PD (n=145)
112	1.68929	V1	101.657	62.6141	2	29	32	3	PD (n=145)
112	3.90699	V2	100.26	64.8318	2	40		2	PD (n=145)
112		V4	98.8229		2	0	0	0	PD (n=145)
113	2.12188	V1	97.0162	63.0467	1	30	25	2	PD (n=145)
113	4.30673	V2	98.8394	65.2316	1	31	23	2	PD (n=145)
118	0.394259	V1	98.4069	61.3191	2	28	25	2	PD (n=145)
118	2.57911	V2	98.1107	63.5039	2	27	22	2	PD (n=145)
118	4.55314	V4	89.7645	65.478	2	27	29	2	PD (n=145)
120	0.246412	V1	97.8418	61.1712	2	28	24	2	PD (n=145)
120	2.28341	V2	98.278	63.2082	2	31	26	2	PD (n=145)
122	1.01576	V1	97.6709	61.9406	1	45	40	2	PD (n=145)
122	3.0555	V2	96.7419	63.9803	1	40	40	2	PD (n=145)
122	5.23762	V4	93.8588	66.1624	1	38	36	2	PD (n=145)
123	3.52369	V1	98.7233	64.4485	2	34	29	2	PD (n=145)
123	5.74139	V2	97.82	66.6662	2	38	26	2	PD (n=145)
123	7.71542	V4	90.6076	68.6403	2	34	22	2	PD (n=145)
126	1.37717	V1	95.6234	62.302	1	38	32	2	PD (n=145)
126	3.59487	V2	95.7176	64.5197	1	44		2	PD (n=145)
126	5.7277	V4	94.5478	66.6525	1	33	31	2	PD (n=145)
127	2.45864	V1	99.5371	63.3835	1	23	17	2	PD (n=145)
127	4.73384	V2	98.5152	65.6587	1	43	27	2	PD (n=145)
127	5.55795	V4	98.1107	66.4828	1	42	28	2	PD (n=145)
133	0.925413	V1	96.8461	61.8502	1	32	30	2	PD (n=145)
133	3.15407	V2	97.4496	64.0789	1	37	31	2	PD (n=145)
137	0.134157	V1	99.2637	61.059	1	35		2	PD (n=145)
137	2.40936	V2	100.277	63.3342	1	31	28	2	PD (n=145)
137	4.4272	V4	95.7338	65.352	1	28	25	2	PD (n=145)
138	1.00755	V1	99.1734	61.9324	2	37	29	2	PD (n=145)
139	3.22525	V1	97.9432	64.1501	1	34	35	2	PD (n=145)
139	5.18012	V2	96.5664	66.105	1	40	30	1	PD (n=145)
139	7.52651	V4	96.1567	68.4513	1	39	35	2	PD (n=145)
142	3.05824	V1	96.4561	63.9831	2	22	18	2	PD (n=145)
142	5.10346	V2	97.1128	66.0283	2	32	29	2	PD (n=145)
142	7.07749	V4	91.1677	68.0023	2	24	21	2	PD (n=145)
143	1.07326	V1	99.2748	61.9981	1	42	29	2	PD (n=145)
143	3.30192	V2	97.0343	64.2267	1	49	43	3	PD (n=145)
145	0.443541	V1	100.59	61.3684	2	31	33	2	PD (n=145)
145	2.49971	V2	99.7835	63.4245	2	31	24	2	PD (n=145)
145		V4	92.1412		2	0	0	0	PD (n=145)
147	2.1164	V1	96.6825	63.0412	1	38	35	2	PD (n=145)
147	4.24649	V2	95.8319	65.1713	1	33	28	2	PD (n=145)
148	2.23139	V1	99.0236	63.1562	2	31	24	2	PD (n=145)
148	4.26292	V2	98.4691	65.1878	2	22	16	2	PD (n=145)
148	6.31361	V4	98.3304	67.2384	2	22	18	2	PD (n=145)
149	2.48876	V1	97.1676	63.4136	1	28	36	2	PD (n=145)
149		V4	98.2793		1	30	16	2	PD (n=145)
152	2.2752	V1	98.261	63.2	1	26	24	2	PD (n=145)
152	4.24376	V2	97.1661	65.1686	1	35	31	2	PD (n=145)
152	6.37111	V4	95.2974	67.2959	1	39	34	2	PD (n=145)
153	2.61196	V1	98.0117	63.5368	1	33	30	2	PD (n=145)
153	4.64623	V2	97.1529	65.5711	1	36	36	2	PD (n=145)
153	6.67776	V4	98.8982	67.6026	1	34	31	2	PD (n=145)
156	0.648884	V1	98.6171	61.5737	1	42	37	2	PD (n=145)
156	2.6366	V2	96.1468	63.5614	1	37	34	2	PD (n=145)
157	1.58525	V1	97.281	62.5101	1	33	36	2	PD (n=145)
157	3.61951	V2	98.7248	64.5443	1	40	31	2	PD (n=145)
157	5.67021	V4	89.6862	66.595	1	41	33	2	PD (n=145)
162	0.651622	V1	99.666	61.5765	1	29	22	2	PD (n=145)
162	2.81731	V2	97.8789	63.7421	1	37	35	2	PD (n=145)
163	0.0711856	V1	97.965	60.996	1	39		2	PD (n=145)
163	2.39293	V2	96.7146	63.3178	1	35	32	2	PD (n=145)
165	1.10338	V1	93.6848	62.0282	1	35	29	2	PD (n=145)
165	3.07741	V2	96.1131	64.0022	1	38	35	2	PD (n=145)
165		V4	91.7569		1	0	0	0	PD (n=145)
168	2.14926	V1	98.7867	63.0741	1	29	20	2	PD (n=145)
168	4.19447	V2	96.9115	65.1193	1	34	29	2	PD (n=145)
168		V4	99.2469		1	0	0	0	PD (n=145)
170	0.303908	V1	98.3045	61.2287	1	21	13	2	PD (n=145)
170	2.51614	V2	96.0786	63.441	1	26	24	2	PD (n=145)
170		V4	92.326		1	0	0	0	PD (n=145)
171	2.44769	V2	98.3769	63.3725	1	26	17	2	PD (n=145)
171	4.46005	V4	94.0137	65.3849	1	22		2	PD (n=145)
173	0.695428	V1	103.719	61.6203	2	25	19	2	PD (n=145)
173	2.83647	V2	101.917	63.7613	2	31	25	2	PD (n=145)
175	1.09516	V1	98.4546	62.02	1	37		2	PD (n=145)
175	3.06919	V2	98.4789	63.994	1	39	38	2	PD (n=145)
175		V4	96.204		1	0	0	0	PD (n=145)
176	1.01576	V1	96.0856	61.9406	1	31	27	2	PD (n=145)
176	3.08836	V2	96.9774	64.0132	1	38	36	2	PD (n=145)
176		V4	92.5581		1	0	0	0	PD (n=145)
185	0.60234	V1	98.7676	61.5272	1	23		2	PD (n=145)
185	2.60375	V2	97.8204	63.5286	1	34	28	2	PD (n=145)
185		V4	94.0102		1	0	0	0	PD (n=145)
190	0.506513	V1	99.4978	61.4313	1	35	28	2	PD (n=145)
190	2.56268	V2	97.8465	63.4875	1	28	26	2	PD (n=145)
190		V4	94.9309		1	0	0	0	PD (n=145)
191	0.273791	V1	99.3107	61.1986	1	28		2	PD (n=145)
191		V4	94.5731		1	0	0	0	PD (n=145)
194	2.42852	V1	98.226	63.3534	1	31	29	2	PD (n=145)
194	4.69003	V2	98.2382	65.6149	1	34	34	2	PD (n=145)
194		V4	97.4486		1	0	0	0	PD (n=145)
195	1.49216	V1	95.6733	62.417	1	43	27	2	PD (n=145)
195	3.77284	V2	96.5588	64.6977	1	35	32	2	PD (n=145)
211	0.569485	V1	99.027	61.4943	1	29		2	PD (n=145)
211	2.9323	V2	95.2339	63.8571	1	29	28	2	PD (n=145)
213	3.01444	V1	100.887	63.9393	2	36	34	2	PD (n=145)
213	5.25131	V2	98.6018	66.1761	2	34	32	2	PD (n=145)
219	1.68929	V1	96.4156	62.6141	1	39	35	2	PD (n=145)
219	4.03567	V2	96.5355	64.9605	1	24	19	1	PD (n=145)
222	0.643408	V1	101.272	61.5682	2	22	13	2	PD (n=145)
222	2.96242	V2	98.0671	63.8872	2	22	21	2	PD (n=145)
224	0.843275	V1	97.8613	61.7681	2	29		2	PD (n=145)
224	3.20061	V2	91.6745	64.1254	2	24		2	PD (n=145)
226	2.14652	V1	94.9655	63.0714	1	26	20	2	PD (n=145)
226	4.44089	V2	93.8447	65.3657	1	27	21	2	PD (n=145)
231	1.85083	V1	97.9023	62.7757	2	24	19	2	PD (n=145)
231	4.22185	V2	93.0637	65.1467	2	24	14	1	PD (n=145)
245	4.08496	V2	93.5061	65.0098	2	27	28	2	PD (n=145)
248	0.24915	V1	96.7221	61.174	1	37	32	2	PD (n=145)
250	2.51066	V1	99.1701	63.4355	2	21		2	PD (n=145)
250	4.54219	V2	93.4208	65.467	2	25	27	2	PD (n=145)
251	-0.577698	V1	97.4065	60.3471	2	16	13	2	PD (n=145)
253	0.276529	V1	100.236	61.2014	1	25		2	PD (n=145)
253	2.34639	V2	96.9674	63.2712	1	26		1	PD (n=145)
256	0.402472	V1	98.7669	61.3273	2	10		1	PD (n=145)
256	2.39567	V2	95.6074	63.3205	2	14	8	1	PD (n=145)
257	1.20742	V1	100.182	62.1322	1	28	27	2	PD (n=145)
258	1.18278	V1	96.4573	62.1076	1	33	29	2	PD (n=145)
258	3.17597	V2	90.5162	64.1008	1	30	22	2	PD (n=145)
259	2.60649	V1	97.2199	63.5313	1	38	34	2	PD (n=145)
259	4.67635	V2	97.0034	65.6012	1	20	15	1	PD (n=145)
262	3.66058	V1	97.0515	64.5854	1	19	16	2	PD (n=145)
262	5.62366	V2	96.1391	66.5485	1	23	21	2	PD (n=145)
263	1.34431	V1	97.9965	62.2691	1	28	26	2	PD (n=145)
263		V2	94.9963		1	0	0	0	PD (n=145)
267	2.4559	V1	97.3227	63.3807	1	22	20	2	PD (n=145)
267		V2	94.1238		1	0	0	0	PD (n=145)
268	3.44702	V1	96.9535	64.3719	1	41	37	2	PD (n=145)
270	2.09724	V1	97.0517	63.0221	2	38	37	2	PD (n=145)
271	0.977433	V1	100.866	61.9023	2	37		2	PD (n=145)
272	0.284742	V1	97.6244	61.2096	2	33	27	2	PD (n=145)
272		V2	95.4292		2	0	0	0	PD (n=145)
273	1.06778	V1	99.0912	61.9926	1	33	26	2	PD (n=145)
273		V2	96.6251		1	0	0	0	PD (n=145)
274	2.00141	V1	99.3658	62.9262	2	29	26	2	PD (n=145)
274		V2	91.6056		2	0	0	0	PD (n=145)
275	0.257363	V1	97.63	61.1822	1	35	34	2	PD (n=145)
275		V2	91.3569		1	0	0	0	PD (n=145)
276	0.53663	V1	97.9061	61.4615	1	27		2	PD (n=145)
276		V2	96.8983		1	0	0	0	PD (n=145)
277	2.60923	V1	97.4161	63.5341	2	31	30	2	PD (n=145)
282	3.75367	V1	95.7408	64.6785	1	29	24	2	PD (n=145)
282		V2	93.3229		1	0	0	0	PD (n=145)
283	1.20194	V1	98.5065	62.1268	2	28	26	2	PD (n=145)
283		V2	94.716		2	0	0	0	PD (n=145)
284	0.635194	V1	101.046	61.56	1	18	16	2	PD (n=145)
284		V2	100.033		1	0	0	0	PD (n=145)
286	1.25122	V1	98.0612	62.1761	1	24	18	1	PD (n=145)
286		V2	98.7993		1	0	0	0	PD (n=145)
288	1.25944	V1	98.7909	62.1843	2	10		1	PD (n=145)
288		V2	100.378		2	0	0	0	PD (n=145)
292	0.750187	V1	99.5121	61.675	2	24	26	2	PD (n=145)
292		V2	98.3882		2	0	0	0	PD (n=145)
293	0.958267	V1	101.253	61.8831	2	24	20	2	PD (n=145)
293		V2	95.9831		2	0	0	0	PD (n=145)
294	2.76802	V1	98.9265	63.6929	2	31	28	2	PD (n=145)
295	0.473658	V1	99.6791	61.3985	1	12		1	PD (n=145)
295		V2	98.8357		1	0	0	0	PD (n=145)
298	0.982909	V1	97.3565	61.9077	1	25	24	2	PD (n=145)
299	3.53464	V1	97.5921	64.4595	2	28	20	2	PD (n=145)
301	0.364142	V1	99.365	61.289	1	33		2	PD (n=145)
100	-0.95551	V1	99.0919	65.4636	1	3		0	Converted iRBD (n=7)
100	1.40452	V2	98.3437	67.8236	1	24	25	2	Converted iRBD (n=7)
129		V1	97.314		1	8		0	Converted iRBD (n=7)
129		V2	97.1735		1	12		1	Converted iRBD (n=7)
154	-0.473648	V1	97.7741	65.9454	1	12		0	Converted iRBD (n=7)
154	1.57974	V2	95.3021	67.9988	1	25	23	2	Converted iRBD (n=7)
17	-1.22382	V1	98.0929	65.1953	1	20		2	Converted iRBD (n=7)
17	0.769336	V2	97.4221	67.1884	1	38	34	2	Converted iRBD (n=7)
17	3.26078	V4	95.5191	69.6799	1	43	41	2	Converted iRBD (n=7)
197	-2.09172	V1	99.6957	64.3274	1	2		0	Converted iRBD (n=7)
197	0	V2	97.3752	66.4191	1	15		1	Converted iRBD (n=7)
200	-0.323066	V1	98.5662	66.096	1	13		0	Converted iRBD (n=7)
200	1.94387	V2	99.1119	68.363	1	10		0	Converted iRBD (n=7)
33		V1	100.862		1	15		2	Converted iRBD (n=7)
33		V2	100.693		1	20		2	Converted iRBD (n=7)
33		V4	99.4157		1	24		2	Converted iRBD (n=7)
59		V2	98.0839		1	26		2	Converted iRBD (n=7)
60	-1.295	V1	100.339	65.1241	1	14		2	Converted iRBD (n=7)
60	0.673511	V2	98.9093	67.0926	1	21		2	Converted iRBD (n=7)
60	2.68583	V4	98.7544	69.1049	1	17		2	Converted iRBD (n=7)
61		V1	102.51		1	12		2	Converted iRBD (n=7)
61		V2	100.617		1	25		2	Converted iRBD (n=7)
61		V4	100.129		1	18		2	Converted iRBD (n=7)
62	-1.24572	V1	100.721	65.1734	1	12		2	Converted iRBD (n=7)
62	0.665298	V2	101.044	67.0844	1	28		2	Converted iRBD (n=7)
65		V1	99.5046		1	25		2	Converted iRBD (n=7)
65		V2	97.2162		1	29		2	Converted iRBD (n=7)
65		V4	97.5736		1	34		2	Converted iRBD (n=7)
66		V1	99.7407		2	14		0	Converted iRBD (n=7)
66		V2	98.353		2	21		2	Converted iRBD (n=7)
39		V1	99.9876	54.0408	1	18		2	Unconverted iRBD (n=29)
39		V4	100.294	58.6213	1	20		0	Unconverted iRBD (n=29)
44		V1	101.148	65.2963	1	3		0	Unconverted iRBD (n=29)
44		V2	100.899	67.232	1	5		0	Unconverted iRBD (n=29)
44		V4	100.453	69.4963	1	5		0	Unconverted iRBD (n=29)
49		V1	101.908	69.6633	1	2		0	Unconverted iRBD (n=29)
49		V2	100.004	71.6757	1	8		0	Unconverted iRBD (n=29)
49		V4	98.9099	73.9755	1	8		0	Unconverted iRBD (n=29)
50		V1	98.4179	64.349	1	11		2	Unconverted iRBD (n=29)
50		V2	99.5795	66.3422	1	13		2	Unconverted iRBD (n=29)
50		V4	97.8067	68.6859	1	14		2	Unconverted iRBD (n=29)
52		V1	97.6797	70.701	2	18		2	Unconverted iRBD (n=29)
52		V2	97.5254	72.7708	2	23		2	Unconverted iRBD (n=29)
54		V1	100.32	75.5525	1	7		0	Unconverted iRBD (n=29)
54		V2	100.714	77.7182	1	15		0	Unconverted iRBD (n=29)
78		V1	98.4767	73.7784	1	13		2	Unconverted iRBD (n=29)
78		V2	98.3546	76.3465	1	19		2	Unconverted iRBD (n=29)
90		V1	102.574	67.2731	1	15		0	Unconverted iRBD (n=29)
90		V2	100.935	69.2444	1	15		0	Unconverted iRBD (n=29)
93		V1	100.337	62.0656	2	13		2	Unconverted iRBD (n=29)
93		V2	101.104	64.0561	2	9		0	Unconverted iRBD (n=29)
102		V2	99.5263	63.4592	1	15		1	Unconverted iRBD (n=29)
102		V4	98.4842	65.8193	1	11		1	Unconverted iRBD (n=29)
128		V1	100.819	65.3073	1	9		0	Unconverted iRBD (n=29)
128		V2	98.7571	67.5962	1	8		0	Unconverted iRBD (n=29)
135		V1	98.3724	75.1172	1	7		0	Unconverted iRBD (n=29)
146		V1	100.263	73.2856	2	10		0	Unconverted iRBD (n=29)
146		V2	100.042	75.3198	2	20		0	Unconverted iRBD (n=29)
179		V1	100.787	70.4518	1	8		0	Unconverted iRBD (n=29)
179		V2	100.002	72.3684	1	1		0	Unconverted iRBD (n=29)
184		V1	99.2133	71.5087	2	16		0	Unconverted iRBD (n=29)
184		V2	100.597	73.3869	2	12		1	Unconverted iRBD (n=29)
199		V1	102.805	68.2861	1	10		0	Unconverted iRBD (n=29)
199		V2	102.315	70.3533	1	13		1	Unconverted iRBD (n=29)
203		V1	100.923	65.3402	1	4		0	Unconverted iRBD (n=29)
203		V2	101.579	67.6263	1	4		0	Unconverted iRBD (n=29)
204		V1	97.8658	65.3456	1	2		0	Unconverted iRBD (n=29)
204		V2	97.8804	67.5715	1	2		0	Unconverted iRBD (n=29)
205		V1	97.9851	66.8706	1	13		2	Unconverted iRBD (n=29)
210		V1	100.731	59.8096	1	2		0	Unconverted iRBD (n=29)
249		V1	99.1874	57.3455	1	11		0	Unconverted iRBD (n=29)
261		V1	98.8666	65.1458	1	7		0	Unconverted iRBD (n=29)
285		V1	99.5005	71.5716	2	5		0	Unconverted iRBD (n=29)
18		V1	101.048	48.8826	2	0		0	HV (n=52)
18		V2	102.242	50.8758	2	3		0	HV (n=52)
18		V4	103.057	53.4467	2	0		0	HV (n=52)
73		V1	103.027	59.6398	2	3		0	HV (n=52)
73		V2	102.672	61.6659	2	0		0	HV (n=52)
73		V4	102.607	63.9466	2	0		0	HV (n=52)
75		V1	99.7563	75.0022	1	7		0	HV (n=52)
75		V2	98.3636	77.0584	1	10		0	HV (n=52)
75		V4	96.4659	79.3144	1	8		0	HV (n=52)
91		V2	97.4018	75.7497	2	17		0	HV (n=52)
91		V4	98.0305	78.2603	2	15		0	HV (n=52)
94		V1	101.399	67.9795	2	18		2	HV (n=52)
94		V2	102.471	70.0494	2	17		2	HV (n=52)
94		V4	100.526	72.4204	2	16		0	HV (n=52)
98		V1	99.2279	43.8503	2	0		0	HV (n=52)
98		V2	100.145	45.7997	2	4		0	HV (n=52)
104		V1	101.123	68.6968	1	12		0	HV (n=52)
104		V2	99.0131	70.6845	1	6		0	HV (n=52)
104		V4	100.083	73.0802	1				HV (n=52)
106		V1	100.526	52.4665	1	1		0	HV (n=52)
106		V2	100.722	54.4159	1	3		0	HV (n=52)
106		V4	100.585	56.8362	1	6		0	HV (n=52)
107		V1	98.3897	75.8126	2	3		0	HV (n=52)
107		V2	96.4741	77.8825	2	2		0	HV (n=52)
107		V4	93.1289	80.1714	2	5		0	HV (n=52)
109		V1	99.7636	67.3142	2	6		0	HV (n=52)
109		V2	101.799	69.3649	2	10		0	HV (n=52)
109		V4	98.7125	71.7058	2	9		0	HV (n=52)
110		V1	99.9435	60.171	1	0		0	HV (n=52)
110		V2	99.2459	62.0656	1	3		0	HV (n=52)
110		V4	97.094	64.5407	1	3		0	HV (n=52)
111		V1	102.08	64.9432	2	3		0	HV (n=52)
111		V2	101.694	66.9309	2	7		0	HV (n=52)
111		V4	93.3483	69.3129	2	4		0	HV (n=52)
115		V1	100.165	60.327	2	6		0	HV (n=52)
115		V2	100.138	62.3586	2	14		0	HV (n=52)
115		V4	100.73	64.4366	2	10		0	HV (n=52)
116		V1	100.932	62.0191	2	3		0	HV (n=52)
116		V2	101.795	63.8973	2	1		0	HV (n=52)
116		V4	100.953	66.1396	2	0		0	HV (n=52)
117		V1	99.2752	53.2003	2	1		0	HV (n=52)
117		V2	100.916	55.3851	2	2		0	HV (n=52)
117		V4	100.494	57.6932	2	2		0	HV (n=52)
119		V1	100.567	60.0669	1	2		0	HV (n=52)
119		V2	100.694	62.0793	1	5		0	HV (n=52)
119		V4	97.6115	64.3025	1	2		0	HV (n=52)
121		V1	101.081	53.8355	2	1		0	HV (n=52)
121		V2	99.7073	55.8506	2	4		0	HV (n=52)
121		V4	100.636	57.9505	2	5		0	HV (n=52)
124		V1	101.679	71.1911	1	10		0	HV (n=52)
124		V2	100.428	73.4088	1	5		0	HV (n=52)
124		V4	96.4226	75.3883	1	5		0	HV (n=52)
130		V1	101.262	51.7245	2	6		0	HV (n=52)
130		V2	99.3529	54.0463	2	3		0	HV (n=52)
130		V4	95.1383	56.1709	2	4		0	HV (n=52)
136		V1	100.929	56.535	2	6		0	HV (n=52)
136		V2	101.247	58.3886	2	6		0	HV (n=52)
136		V4	93.862	60.8281	2	8		0	HV (n=52)
144		V1	100.891	64.924	2	4		0	HV (n=52)
144		V2	100.021	66.9802	2	2		0	HV (n=52)
150		V1	100.814	59.0895	2	4		0	HV (n=52)
150		V2	99.751	61.1539	2	3		0	HV (n=52)
150		V4	94.9306	63.1663	2	4		0	HV (n=52)
155		V1	99.5248	63.7138	2	28		0	HV (n=52)
155		V2	101.206	65.6906	2	22		0	HV (n=52)
155		V4	92.945	67.8289	2	12		1	HV (n=52)
158		V1	99.9571	52.3214	1	2		0	HV (n=52)
158		V2	98.9452	54.3146	1	8		0	HV (n=52)
158		V4	101.589	56.4228	1	0		0	HV (n=52)
159		V1	100.279	54.2626	2	3		0	HV (n=52)
159		V2	100.029	56.1216	2	5		0	HV (n=52)
160		V2	97.8342	66.2765	2	14		0	HV (n=52)
161		V1	101.445	68.3984	1	2		0	HV (n=52)
161		V2	100.295	70.3971	1	8		0	HV (n=52)
161		V4	99.726	72.3848	1	5		0	HV (n=52)
166		V1	97.3116	72.2917	2	3		0	HV (n=52)
166		V2	96.8357	74.6052	2	5		0	HV (n=52)
166		V4	95.807	76.196	2	3		0	HV (n=52)
172		V1	99.7377	57.1812	2	9		0	HV (n=52)
172		V2	100.067	59.1771	2	6		0	HV (n=52)
172		V4	95.0357		2	0	0	0	HV (n=52)
177		V1	100.309	69.1349	1	8		0	HV (n=52)
177		V2	100.283	71.1171	1	4		0	HV (n=52)
182		V1	98.4406	41.0823	1	4		0	HV (n=52)
182		V2	99.778	42.9085	1	3		0	HV (n=52)
186		V1	101.381	66.2902	1	6		0	HV (n=52)
186		V2	99.3944	68.1547	1	7		0	HV (n=52)
186		V4	95.5423		1	0	0	0	HV (n=52)
187		V1	97.709	56.8745	1	3		0	HV (n=52)
187		V2	97.8779	59.0019	1	3		0	HV (n=52)
187		V4	93.6113		1	0	0	0	HV (n=52)
189		V1	100.233	44.3459	1	0		0	HV (n=52)
189		V4	96.0679		1	0	0	0	HV (n=52)
196		V1	98.0914	52.7622	1	3		0	HV (n=52)
196		V2	100.321	54.9854	1	3		0	HV (n=52)
202		V1	100.039	43.2452	1	2		0	HV (n=52)
202		V2	99.8727	45.5259	1	2		0	HV (n=52)
207		V1	101.004	64.6748	2	9		0	HV (n=52)
207		V2	94.886	67.0267	2	9		0	HV (n=52)
214		V1	100.052	67.5332	1	9		0	HV (n=52)
214		V2	96.114	69.7564	1	9		0	HV (n=52)
216		V1	101.365	70.7147	1	11		0	HV (n=52)
218		V1	99.0668	59.0539	1	0		0	HV (n=52)
218		V2	95.1145	61.31	1	0		0	HV (n=52)
220		V1	99.5794	75.3253	1	8		0	HV (n=52)
220		V2	97.0093	77.647	1	6		0	HV (n=52)
227		V1	100.291	70.9008	1	5		0	HV (n=52)
236		V1	99.5434	71.4785	1	5		0	HV (n=52)
236		V2	97.6969	73.7209	1	5		0	HV (n=52)
237		V1	95.5909	64.8063	1	2		0	HV (n=52)
237		V2	93.5517		1	0	0	0	HV (n=52)
240		V1	97.9393	77.4335	1	2		0	HV (n=52)
240		V2	94.0823	79.7279	1	6		0	HV (n=52)
242		V1	96.6956	70.0001	1	7		0	HV (n=52)
242		V2	95.8079	72.3054	1	4		0	HV (n=52)
265		V1	99.4893	58.1039	2	3		0	HV (n=52)
265		V2	98.0754	60.0396	2	4		0	HV (n=52)
266		V1	101.384	58.6843	2	8		0	HV (n=52)
266		V2	98.9512	60.62	2	6		0	HV (n=52)
280		V1	100.056	73.8249	2	4		0	HV (n=52)
280		V2	94.3352		2	0	0	0	HV (n=52)
290		V1	100.898	61.6275	1	2		0	HV (n=52)
290		V2	98.0765		1	0	0	0	HV (n=52)
296		V1	98.7063	58.071	1	4		0	HV (n=52)
296		V2	96.2817		1	0	0	0	HV (n=52)
